# A bacterial cell wall repair and modification system to resist host antibacterial factors

**DOI:** 10.1101/2024.11.08.622053

**Authors:** Jessica Burnier, Clement Gallay, Kevin Bruce, Elisabet Bjånes, Louise Martin, Kinki Jim, Ho-Ching Tiffany Tsui, Amelieke Cremers, Johann Mignolet, Daniela Vollmer, Jacob Biboy, Victor Nizet, Waldemar Vollmer, Malcolm E. Winkler, Jan-Willem Veening

## Abstract

Pathogenic bacteria have acquired the ability to resist antibacterial defense mechanisms of the host. Streptococci are common in animal microbiota and include opportunistic pathogens like Group A Streptococcus (GAS) and *Streptococcus pneumoniae* (pneumococcus). While the conserved streptococcal S protein has been identified as a key factor in GAS virulence, its exact function is unclear. Here, we show that the pneumococcal S protein is crucial for resisting against host-derived antimicrobials by coordinating cell wall modification and repair. Specifically, we show that S proteins are septally localized through their transmembrane domain and contain an extracellular peptidoglycan (PG) binding LysM domain which is required for its function. Protein-protein and genetic interaction studies demonstrate that the pneumococcal S protein directly interacts with a PG synthase, class A penicillin binding protein PBP1a, and the PG deacetylase PgdA. Single-molecule experiments reveal that the fraction of circumferentially moving PBP1a molecules is reduced in the absence of S protein. Consistent with an impaired PBP1a function, streptococci lacking S protein exhibit increased susceptibility to cell wall targeting antibiotics and altered cell morphologies. PG analysis showed reduced N-deacetylation of glycans in the *S. pneumoniae* S protein mutant, indicating reduced PgdA activity. We show that pneumococci lacking the S protein cannot persist transient penicillin treatment, are more susceptible to the human antimicrobial peptide LL-37 and to lysozyme, and show decreased virulence in zebrafish and mice. Our data support a model in which S proteins regulate PBP1a activity and play a key role in coordinating PG repair and modification. This cell wall ‘sentinel’ control system provides defense against host-derived and environmental antimicrobial attack.
