## Supplementary material for "A bacterial cell wall repair and modification system to resist host antibacterial factors": Table S1

### Sheet: Sheet1
Table S1: Ratio of spectral counts between GFP-S protein and GFP from LC-MS/MS
Identified Proteins	Fold change (GFP-S protein/GFP)
PgdA	5.3
S protein	5.1
Psr	4.5
LytB	3.7
NrdD	3.6
Gmk	3.6
Pgi	3.5
ArcB	3.5
PepN	3.2
Pck	3.2
Pnp	3.1
HprK	3
GlyA	3
Cps2A	2.8
LemA	2.8
SPV_1383	2.8
UvrA	2.8
SPV_0414	2.8
SPV_1258	2.8
IlvD	2.8
SPV_1103	2.8
LpdA	2.7
PBP1a	2.7
EzrA	2.6
GlnA	2.6
PenA	2.6
PBP1b	2.6
pyrDb	2.6
map	2.6
recN	2.6
nrdF	2.6
SPV_1436	2.6
ileS	2.6
araT	2.6
ppaC	2.6
iga	2.6
cps2O	2.6
SPV_1027	2.6
topA	2.5
carA	2.3
SPV_0412	2.3
SPV_0179	2.3
SPV_0410	2.3
arcC	2.3
SPV_1619	2.3
SPV_0434	2.3
murF	2.3
ssb	2.3
glyQ	2.3
SPV_0838	2.3
rpiA	2.3
pepO	2.2
aspS	2.1
SPV_0341	2
SPV_1170	2
tpiA	2
parC	2
efp	2
SPV_1206	2
murB	2
SPV_1621	2
PBP2a	2
pepQ	2
licD2	2
rpoE	2
pepF	2
zwf	2
SPV_1778	2
SPV_1145	2
purB	2
SPV_1238	2
ddl	2
