## Supplementary material for "A bacterial cell wall repair and modification system to resist host antibacterial factors": Table S2

### Sheet: Sheet1
Table S2. CRISPRi-seq results for D39V WT vs ess-deleted for hits having a Δlog2 Fold change bigger than 1 and smaller than -1
Δlog2 Fold Change represent the difference between ess mutant log2 fold change and wild type log2 fold change. p-values were adjusted by False Discovery Rate (FDR) and the threshold was set at α= 0.1. The targeted genes are the genes present in the inactivated operon targeted by the sgRNA.
sgRNA Locus Tag	Δlog2 Fold Change	p-value
SPV_0007, divIC	-2.45	0.00055
murE	-4.92	0.00055
fer	-3.56	6.77e-09
tRNA-Gln-2, tRNA-Leu-6, tRNA-His-1	-4.17	4.4e-06
rodZ, SPV_2051, SPV_2052, pgsA	-2.86	0.00533
divIB	-2.12	4.4e-06
SPV_0990	3.34	0.0177
rpoC	4.27	0.00476
mreD	-1.76	0.00142
tRNA-Glu-2	4.5	0.0295
SPV_0909	2.2	0.0099
SPV_1361	-1.53	0.0614
cbiQ	-4.18	2.82e-10
cbiO1	-3.66	4.4e-06
