## Supplementary material for "A bacterial cell wall repair and modification system to resist host antibacterial factors": Table S3

### Sheet: Sheet2
Table S3. WGS results
D39V background
Strain	Recipient	Donor DNA	Mutation gene	Mutation	Mutation position	Mutation annotation	Freq	Gene description
Single mutants
∆ess	WT	∆ess	SPV_1323 ← / → pgm	T→C	1341448	intergenic (‑1248/‑188)	1	Hypothetical protein/Phosphoglucomutase
∆mpga	WT	∆mpga	pbp1a	C->A	342,557	A151D (GCT→GAT)	0.595
	WT		SPV_0449/SPV_0453			intergenic (+121/‑64)	0.543
	WT		SPV_0048	T->A & A->C	41,336 & 41,306	F55L (TTT→TTA) & E65D (GAA→GAC)	47.8% & 41.9%	IS1167 transposase Orf1
∆rodZ	WT	∆rodZ	pbp1a ←	T→C	342437	Y191C (TAT→TGT)	1
∆pgdA	WT	∆pgdA	NA
∆pbp1a	WT	∆pbp1a	NA
							1
Double mutants
∆ess ∆mpgA	∆mpgA	∆ess	SPV_1323 ← / → pgm	T→C	1,341,448	intergenic (‑1248/‑188)	1	Hypothetical protein/Phosphoglucomutase
			adcA		1,974,448	K372T (AAG→ACG)	0.472	Zinc ABC transporter, substrate‑binding lipoprotein AdcA
			pgdA		1,328,122	H330N (CAT→AAT)	0.462	Peptidoglycan N‑acetylglucosamine deacetylase
			cps2E		318,961	Q393* (CAA→TAA)	0.365	Undecaprenyl‑phosphate galactosephosphotransferase Cps2E
∆ess ∆pgdA	∆ess	∆pgdA	SPV_1323 ← / → pgm	T→C	1,341,448	intergenic (‑1248/‑188)	1	Hypothetical protein/Phosphoglucomutase
			SPV_1707 ← / → SPV_1708	G→A	1,708,917	intergenic (‑14/‑146)	1	Hypothetical protein/IS1167 transposase
∆ess ∆pbp1a	∆ess	∆pbp1a	SPV_1262 ← / → SPV_1263	T→G	1291440	intergenic (‑126/‑34)	1	Transcriptional regulator, AraC family/ABC transporter ATP‑binding/permease protein
			SPV_1323 ← / → pgm	T→C	1341448	intergenic (‑1248/‑188)	1	Hypothetical protein/Phosphoglucomutase
∆rodZ ∆pgdA	∆pgdA	∆rodZ	SPV_1429 ←	(C)7→6	1447264	coding (177/477 nt)	1
∆rodZ ∆pbp1a	∆pbp1a	∆rodZ	SPV_1166 ←	G→A	1194044	T284I (ACT→ATT)	1	Hypothetical protein
∆rodZ ∆mpgA	∆rodZ	∆mpgA	pbp1a ←	T→C	342437	Y191C (TAT→TGT)	1
∆pbp1a ∆pgdA	∆pgdA	∆pbp1a	NA
∆pbp1a ∆mpgA	∆pbp1a	∆mpgA	NA
∆mpgA ∆pgdA	∆pgdA	∆mpgA	SPV_0782 →	C→T	795059	T106I (ACA→ATA)	1	Type I restriction‑modification system DNA‑methyltransferase subunit M
∆lytA ∆ess	∆lytA	∆ess	NA
Triple mutants
∆ess ∆pbp1a ∆pgdA	∆ess ∆pgdA	∆pbp1a	SPV_0048 ←	G→T	41,335	Q56K (CAA→AAA)	1	IS1167 transposase Orf1
∆ess ∆pgdA ∆mpgA	∆ess ∆pgdA	∆mpgA	NA
∆ess ∆rodZ ∆pgdA	∆ess ∆pgdA	∆rodZ	mltG ←	C→A	1,360,907	E22* (GAA→TAA)	1	Endolytic murein transglycosylase MltG
∆ess ∆rodZ ∆pbp1a	∆ess ∆pbp1a	∆rodZ	rpsQ →	G→C	201,165	E50Q (GAA→CAA)	1	SSU ribosomal protein S17p (S11e)
			SPV_1262 ← / → SPV_1263	T→G	1,291,440	intergenic (‑126/‑34)	1	Transcriptional regulator, AraC family/ABC transporter ATP‑binding/permease protein
			SPV_1323 ← / → pgm	T→C	1,341,448	intergenic (‑1248/‑188)	1	Hypothetical protein/Phosphoglucomutase
∆ess ∆rodZ ∆mpgA	∆rodZ ∆mpgA	∆ess	pbp1a ←	T→C	342,437	Y191C (TAT→TGT)	1
			blpC ← / → pncW	C→T	481,170	intergenic (‑1133/‑2743)	1	Peptide pheromone BlpC/PncW
∆rodZ ∆pbp1a ∆mpgA	∆rodZ ∆mpgA	∆pbp1a	SPV_1753 →	C→A	1,747,952	S105Y (TCT→TAT)	1	Epidermin leader peptide processing serine protease EPIP precursor
∆rodZ ∆pgdA ∆mpgA	∆rodZ ∆mpgA	∆pgdA	pbp1a ←	T→C	342,437	Y191C (TAT→TGT)	1
			yfmL → / ← SPV_1317	A→C	1,332,280	intergenic (+288/+2148)	1	ATP‑dependent RNA helicase YfmL/Mobile element protein
∆rodZ ∆pbp1a ∆pgdA	∆rodZ ∆pbp1a	∆pgdA	rpsA → / → SPV_0759	C→T	769,922	intergenic (+995/‑661)	1	SSU ribosomal protein S1p/GAF domain‑containing protein
			SPV_1166 ←	G→A	1,194,044	T284I (ACT→ATT)	1	Hypothetical protein
			SPV_0449/SPV_0453	T -> C	458,575	intergenic (+121/‑64)	0.598	Hypothetical protein/Type I restriction‑modification system, specificity subunit S components 1.1‑2.1
∆pbp1a ∆pgdA ∆mpgA	∆pbp1a ∆mpgA	∆pgdA	NA
∆ess ∆pbp1a ∆mpgA	∆pbp1a ∆mpgA	∆ess	acoA →	C→A	910,198	A124D (GCT→GAT)	1	Acetoin dehydrogenase E1 component alpha‑subunit
			SPV_1755 → / ← ndk	G→A	1,751,550	intergenic (+720/+226)	1	ABC transporter, ATP‑binding protein/Nucleoside diphosphate kinase
Quadruple mutant
∆ess ∆rodZ ∆pbp1a ∆mpgA	∆rodZ ∆pbp1a ∆mpgA	∆ess	SPV_1753 →	C→A	1,747,952	S105Y (TCT→TAT)	1	Epidermin leader peptide processing serine protease EPIP precursor
			SPV_0742 →	A→C	755272	R202S (AGA→AGC)	1	Putative deoxyribose‑specific ABC transporter permease protein
∆mpgA ∆ess ∆rodZ ∆pgdA	∆ess ∆rodZ ∆pgdA	∆mpgA	SPV_1323 ← / → pgm	T→C	1,341,448	intergenic (‑1248/‑188)	1	Hypothetical protein/Phosphoglucomutase
			SPV_1707 ← / → SPV_1708	G→A	1708917	intergenic (‑14/‑146)	1	Hypothetical protein/IS1167 transposase
∆ess ∆pbp1a ∆pgdA ∆mpgA	∆pbp1a ∆pgdA ∆mpgA	∆ess	SPV_0920 ← / ← SPV_0919	T→G	1031928	intergenic (‑642/+42)	1	Hypothetical protein/Hypothetical protein
∆pbp1a ∆rodZ ∆pgdA ∆mpgA	∆rodZ ∆pgdA ∆mpgA	∆pbp1a	yfmL → / ← SPV_1317	A→C	1,332,280	intergenic (+288/+2148)	1	ATP‑dependent RNA helicase YfmL/Mobile element protein
∆pbp1a ∆ess ∆rodZ ∆pgdA	∆ess ∆rodZ ∆pgdA	∆pbp1a	mltG ←	C→A	1,360,907	E22* (GAA→TAA)	1	Endolytic murein transglycosylase MltG
			purD → / → purE	T→C	57234	intergenic (+328/‑75)	1	Phosphoribosylamine‑‑glycine ligase/N5‑carboxyaminoimidazole ribonucleotide mutase
			SPV_1323 ← / → pgm	T→C	1341448	intergenic (‑1248/‑188)	1	Hypothetical protein/Phosphoglucomutase
			SPV_1707 ← / → SPV_1708	G→A	1708917	intergenic (‑14/‑146)	1	Hypothetical protein/IS1167 transposase
Quintuple mutant
∆rodZ ∆ess ∆pbp1a ∆pgdA ∆mpgA	∆ess ∆pbp1a ∆pgdA ∆mpgA	∆rodZ	SPV_1323 ← / → pgm	T→C	1,341,448	intergenic (‑1248/‑188)	1	Hypothetical protein/Phosphoglucomutase
			SPV_1707 ← / → SPV_1708	G→A	1,708,917	intergenic (‑14/‑146)	1	Hypothetical protein/IS1167 transposase
			SPV_0048 ←	G→C	41308	E65Q (GAA→CAA)	0.591	IS1167 transposase Orf1
			SPV_0048 ←	A→C	41306	E65D (GAA→GAC)	0.577	IS1167 transposase Orf1
