## Supplementary material for "A bacterial cell wall repair and modification system to resist host antibacterial factors": Table S4

### Sheet: Sheet1
Table S4. Summary of the relative amount (sum up to 100%) of known muropeptides identified by HPLC (mean and SD of two replicates except for ΔpgdA Δcps where only one replicate was analyzed)
	Muropeptide or modification	% of total
		D39V Δcps	ΔessSp Δcps	Plac-essSp Δcps	ΔpgdA Δcps
Monomers		45.9 ± 0.6	45.9 ± 3.3	45.9 ± 0.8	40.4
	Tri	35.0 ± 1.1	35.7 ± 1.1	35.0 ± 0.6	30.1
	Tetra	0.5 ± 0.1	0.5 ± 0.1	0.4 ± 0.0	n.d
	Penta	6.6 ± 0.1	6.3 ± 0.8	6.8 ± 0.1	7.5
	Deacetylated	7.2 ± 0.7	5.6 ± 3.0	7.8 ± 1.4	n.d
	Glutamate	2.6 ± 0.1	2.8 ± 0.3	2.6 ± 0.0	2.1
	Ala-Ala	4.4 ± 0.3	4.4 ± 0.5	4.0 ± 0.1	4.8
	Ser-Ala	1.2 ± 0.0	1.3 ± 0.1	1.0 ± 0.1	1.1
Dimers		54.1 ± 0.6	54.1 ± 3.3	54.1 ± 0.8	59.6
	Tri	27.1 ± 0.6	27.1 ± 1.6	27.0 ± 0.4	29.8
	Tetra	27.1 ± 0.3	27.1 ± 1.6	27.0 ± 0.4	29.8
	Deacetylated	7.8 ± 0.1	7.1 ± 2.9	8.4 ± 1.2	n.d
	Ala-Ala	7.0 ± 1.1	8.2 ± 0.9	7.6 ± 0.2	9
	Ser-Ala	7.8 ± 1.1	8.6 ± 0.6	7.9 ± 0.1	8.4
n.d : not detected
