## Supplementary material for "A bacterial cell wall repair and modification system to resist host antibacterial factors": Table S5

### Sheet: Sheet1
Table S5. Relative amounts of known muropeptides identified by HPLC (mean and SD of two replicates except for ΔpgdA Δcps where only one replicate was analyzed)
		Region of interest in %
Peak no.	Muropeptides	D39V Δcps	ΔessSp Δcps	Plac-essSp Δcps	ΔpgdA Δcps
1	Tri[Glu]	1.7 ± 0.0	2.0 ± 0.3	1.8 ± 0.1	1.8
2	Tri[deAc]	5.1 ± 0.6	4.0 ± 2.5	5.7 ± 0.9	0
3	Tri	21.2 ± 0.2	22.9 ± 3.0	21.3 ± 1.7	23.2
4	Tri(A) or Tetra	3.1 ± 0.3	2.8 ± 1.2	3.2 ± 0.2	2.3
5	Penta[deAc]	0.5 ± 0.1	0.4 ± 0.0	0.5 ± 0.1	0.4
6	Penta[Gly]	1.9 ± 0.2	1.6 ± 0.2	2.4 ± 0.0	2.4
7	Penta	3.2 ± 0.3	3.3 ± 0.5	2.9 ± 0.1	3.7
10	Tetra(S)[Glu/deAc]	0.4 ± 0.1	0.4 ± 0.0	0.4 ± 0.0	0
12	Tri(SA)	1.0 ± 0.0	1.1 ± 0.0	0.8 ± 0.1	1
17	TetraTri[deAc]‡	3.1 ± 0.3	2.3 ± 1.9	3.0 ± 0.8	0
18	TetraTri[deAc]‡	6.5 ± 0.8	5.1 ± 2.7	7.2 ± 0.6	0
19	TetraTri	20.0 ± 0.7	21.0 ± 0.2	19.7 ± 0.7	32
20	Tetra(SA)Tri[deAc]‡	0.5 ± 0.4	1.3 ± 0.1	1.1 ± 0.0	0
21	Tetra(SA)Tri[deAc]‡	1.4 ± 0.7	1.9 ± 0.1	1.9 ± 0.3	0
23	Tetra(SA)Tri	7.4 ± 0.4	8.0 ± 1.1	7.2 ± 0.6	10.6
24	TetraTri(SA)[deAc]‡	1.5 ± 0.3	1.2 ± 0.3	1.1 ± 0.2	0
25	Tetra(AA)Tri	2.3 ± 0.5	2.6 ± 0.4	2.7 ± 0.2	5
26	TetraTri(SA)	2.0 ± 0.1	2.0 ± 0.2	2.1 ± 0.2	3.9
	Total	82.8 ±	84.0 ± 0.4	85.0 ± 1.1	86.4
