## Supplementary material for "A bacterial cell wall repair and modification system to resist host antibacterial factors": Table S7

### Sheet: Oligos
Table S7. Primers used in this study
Name	Sequence
OVL117	TTCTTCCAAGCTGACATTTTCC
OVL750	GGCAATCGTCTCGGAAAGTTTTAATTTTAGAAGATGTTATTGAAC
OVL901	cttatccgttgcacgctgactc
OVL921	TATTATGGATTATCAACAAGGAGGAAAAAC
OVL1185	CCAAGAAGCTCAAAAACATCTGTGGG
OVL1187	TTGATGGGGGTTGTTGTGGAGC
OVL1244	TGATGGTGTCTAGGACAGGACTGA
OVL1400	AGTGTGAGAAAATTTGGTCGCT
OVL1440	GATCGGAAGCATGTTTGACG
OVL1471	GGGTACGGTAGAAGCAGC
OVL1743	GATTTGGGTGATAATGAGCTAAC
OVL1745	GGTAAGCAGAAGACGGTGCTTAC
OVL1793	CCCGTATCGTCTCTggcggctcatcaggcggcggc
OVL1794	CCCGTATCGTCTCCCTAATTGAGAGAAGTTTCTATAG
OVL1795	ctacttagtgctgtgagagaagc
OVL1798	gcttctgcaattcgttggctag
OVL1802	gcgatggtttcaatatccaagtg
OVL1813	gtatgcaggcaacatagtattgg
OVL1841	ACAAAAGTGTGCTATTCTTTTTATGAGAG
OVL1863	CCCGTATGGTCTCTggcggctcatcaggcggcggc
OVL1864	CCCGTATGGTCTCCCTAATTGAGAGAAGTTTCTATAG
OVL1869	ggccttaagtcatattgtggatcgt
OVL1872	tgcctctgcagccttcaaatggcgg
OVL1881	gcgccttgcagttggttcgaaacc
OVL1893	gagatcacgcgcaatgacagaagaa
OVL1896	cgacggattcgcgccaattcttcac
OVL1909	gacctgccatgagtttgttgaaact
OVL1912	gcggctgtcgcagagttgagacaaa
OVL2032	ATGTCTTTTTCTGATTTAAAGCTGTTTGCCC
OVL2330	GTGAAGTTATGAACATCATCGG
OVL2335	GGTTCGCAAGCCATGG
OVL2343	CAATCATCTCCCATAATGGC
OVL2352	GTAAAACAATATCCTGGAGG
OVL2355	GCTTCATCTAAGATTAAAATAGC
OVL2455	CTTAACTGCCCCTTGTGTTC
OVL2458	CTTGAAGAATGCTTTGGTTC
OVL2479	cctgccgtccgttattgcag
OVL2554	caattgatcggttttggtaactttg
OVL2991	ctcttaatcttctacttttttgatag
OVL3035	agattcctcattcaattttgataac
OVL3184	gacgattaaatagttcttccaatttcttttcat
OVL3234	GCTTCTATACCAAGTGATACATC
OVL3531	GCCAATAAATTGCTTCCTTGTTTTG
OVL3536	ATGACACGGATTTTAAGAATAATTC
OVL3741	GCCAATAAATTGCTTCCTTGTTTTG
OVL4021	atttccctttgactatagcctttgtag
OVL4024	tcctctgcttgtttgagaggag
OVL4135	cacaagaaccaaagggaatgc
OVL4365	gatgtcaccttgattaagccag
OVL4523	CCGATCTCGTTCATCAACC
OVL4953	cgaaaggcaggctggcaagacc
OVL4954	GGAAACGCGTCTCCGAttttatttttataacatcacctggatt
OVL4955	GGAAACGCGTCTCCaaTCTAGAGGATCTGGTGGAG
OVL4956	GGAAACGCGTCTCCtaCTAATTGAGAGAAGTTTCTATAGAATTTT
OVL4957	GGAAACGCGTCTCCAGtaggagccgatatgaaaaca
OVL4958	gcctttgccaattttcacctacacgg
OVL4995	CCGTATCCGTCTCCTaccttactccttgtttttttttac
OVL4996	CCGTATCCGTCTCGggtATGGTATCAAAAGGCGAAGA
OVL4997	CCGTATCCGTCTCGgctgatcctttagctgcagct
OVL4998	CCGTATCCGTCTCCcagcaaaagaaccgtggcaag
OVL4999	CCGTATCCGTCTCCGTctattttatttttataacatcacctggattagc
OVL5000	CCGTATCCGTCTCGagACGAGGTGAAATCATGAGC
OVL5055	ggaaatgtgctaaactagagggagtg
OVL5056	gattggtcacttcattttcacggatag
OVL5125	aatctgccgttgaaggaaaacc
OVL5277	TAGCCTCGTCTCGTaccttactccttgtttttttttactttt
OVL5278	TAGCCTCGTCTCGggtATGAACAAAAATATAAAATATTCTCAAAACT
OVL5279	TAGCCTCGTCTCGcctTTATTTCCTCCCGTTAAATAATAGAT
OVL5280	TAGCCTCGTCTCGAaggagccgatatgaaaaca
OVL5348	ggacgaaaggttgtaacc
OVL5396	gctatctggaccagtatgaggatgtg
OVL5419	gtgtctttaaccaattggtgacag
OVL5422	ggttcggtagatacgtttgtcacag
OVL5423	cccaataagttctctacgcccctc
OVL5458	Ggagatggaatctcattggttgatag
OVL5459	ctatcgctatggaagcgcgtggctatc
OVL5460	gcttctgctaccgcagctgcacgag
OVL5461	cctgctgctgctgcacttgtagcccac
OVL5507	GACCAAAAAATGACGGCCA
OVL5523	CCGAAGTTGACGAGGCTAT
OVL5732	accaagtccatttctttacgtttgac
OVL5737	tagttggtaattttgatgtggagcg
OVL5750	taagcgcttatactccgtcgtc
OVL5909	gagacagcttcaagattagg
OVL5944	TTACCGCCGTCTCGtggctaatcgtattttgacgatcc
OVL5945	TTACCGCCGTCTCGgccataccttactccttgttttttttt
OVL5950	TGAGAGCCGTCTCGggTCTAGAGGATCTGGTGGAG
OVL5951	TGAGAGCCGTCTCCGAccccgatgatagatagatgag
OVL5952	GGTTGCTCGTCTCCcaTCTAGAGGATCTGGTGGAG
OVL5953	GGTTGCTCGTCTCGGAtgaactactagaagtagattctgg
OVL5954	CCCAGATCGTCTCCcaatggctaatcgtattttgacg
OVL5955	CCCAGATCGTCTCCattgatcctttagctgcagct
OVL5964	GAAGGAGCGTCTCCggTCTAGAGGATCTGGTGGAG
OVL5965	GAAGGAGCGTCTCGGAcctatcagcccctccgtgg
OVL5970	GGTTTCGCGTCTCGGACATaccttactccttgttttttttt
OVL5971	GGTTTCGCGTCTCGTGTCAAAAGGAGAAGAGCTGT
OVL5972	GGTTTCGCGTCTCGccCTTATAAAGCTCATCCATGCC
OVL5973	GGTTTCGCGTCTCCAGggatccggatctggtggag
OVL6097	gaagcaattcctgctaacataattttc
OVL6098	agacggctctttactataaagcggc
OVL6099	CATGGGACGTCTCCtaTCTAGAGGATCTGGTGGAG
OVL6100	CATGGGACGTCTCCGaatagattcaagaaaatttagtgactg
OVL6101	CATGGGACGTCTCCGAtagattactgagggcacca
OVL6102	CATGGGACGTCTCCattCTAATTGAGAGAAGTTTCTATAGAATTTT
OVL6191	ATGCCGTCGTCTCGcattgacgatcctagctagtattt
OVL6192	ATGCCGTCGTCTCGaatgatcctttagctgcagct
OVL6332	AGGCCAACGTCTCGccttttatttttataacatcacctggatt
OVL6333	AGGCCAACGTCTCCaaggctcatcaggcggcggcg
OVL6334	AGGCCAACGTCTCCctaTTTCCTCCCGTTAAATAATAGATAACTATTAAAAATAGACAATACTTGCTC
OVL6335	AGGCCAACGTCTCGAtaggagccgatatgaaaaca
OVL6336	GGAGCTTCGTCTCGTActattttatttttataacatcacctgga
OVL6337	GGAGCTTCGTCTCGagTAACCCGGAGGAATTTTCA
OVL6357	GCTGCTTCGTCTCCtCTAATTGAGAGAAGTTTCTATAGAATTTT
OVL6358	GCTGCTTCGTCTCGTAGaaaaattaaggaaaaacgaatgaaaaaagaacaaattcc
OVL6360	ccttgtaacgacgctctgctctctcatc
OVL6365	ccgcatcgtagaacgtcgcccaggtg
OVL6374	TCACCCACGTCTCCGTttaatttttagtaaaggttacagtgatt
OVL6375	TCACCCACGTCTCGaaACGAGGTGAAATCATGAGC
OVL6376	CCCGTATCGTCTCCcgccggcttcctggtttccaatcagggcgcg
OVL6377	CCCGTATCGTCTCGTTAGatcaatggcgataatccactccctc
OVL6378	CCCGTATCGTCTCCcgccgcgacgcgatgaacgctgatttg
OVL6379	CCCGTATCGTCTCGTTAGgtttaccttttctcttatagttctttagtgacc
OVL6380	CCCGTATCGTCTCCcgcccctttgaagcaagtcaggaatcg
OVL6381	CCCGTATCGTCTCGTTAGgcttcaaaggtgataaaatggaa
OVL6382	CCCGTATCGTCTCCcgccatttttagtaaaggttacagtgatttg
OVL6383	CCCGTATCGTCTCGTTAGactaaaaattaaggaaaaacgaatgaaaaaag
OVL6384	CCCGTATCGTCTCCcgcctagattactgagggcaccaattgcag
OVL6385	CCCGTATCGTCTCGTTAGaatagattcaagaaaatttagtg
OVL6386	CCCGTATCGTCTCCcgcctggttgtgctggttgaggattctg
OVL6387	CCCGTATCGTCTCGTTAGcatttatcatccagatttttctggg
OVL6388	CCCGTATGGTCTCCcgcctagataatatttttcaaaaataaattgaaaaacagtaatcc
OVL6389	CCCGTATGGTCTCGTTAGgaacgacatataaatgtaacaaagg
OVL6390	CCCGTATGGTCTCCcgcctgaattccccactaattctatcacatc
OVL6391	CCCGTATGGTCTCGTTAGgaattagtggggaattcataatgag
OVL6392	CCCGTATGGTCTCCcgcctttaatttgttttaatacaacctttttccg
OVL6393	CCCGTATGGTCTCGTTAGcaaattaaataaggagaaaatcatggtaaaagtag
OVL6395	CCCGTATGGTCTCCcgcctaaataattttctgcgacggctgtatctcc
OVL6396	CCCGTATGGTCTCGTTAGgaatagaaaaaatcaagggaaaatgaaacc
OVL6567	ccggtgggagtcgaacccac
OVL7325	Gattaaagttctcgcaggagaagggg
OVL7326	CTCACTCGTCTCGcccattcttttttcagcttctgc
OVL7329	CTCACTCGTCTCGAGatgtagaaaagccgatagattg
OVL7330	gatattgtgatcgccttctacgatgcgg
OVL7335	caagaggaaatggtaaatcacacagg
OVL7364	cggatgttggagttgatgtaagatgc
OVL7365	ccagcagacaaggcagcttttgcctg
OVL7366	gataggtattcatatgcttctcc
OVL7367	ctaggggcgtcagaaacgcggttc
OVL7368	ctaaatcaggcgtcataaccactcgtc
OVL7369	CCCGTATCGTCTCCcgccttcatcacgactatagtacagctcatg
OVL7370	CCCGTATCGTCTCGTTAGgcaagaaaaaataggtctgttagatatttgac
OVL7404	CCTGAAGCGTCTCCGTatttatatcataacaaatttgagcaataatt
OVL7405	CCTGAAGCGTCTCCatACGAGGTGAAATCATGAGC
OVL7408	CCTGAAGCGTCTCGtttgatcctttagctgcagct
OVL7409	CCTGAAGCGTCTCCcaaataaaagtagactaggacgtgg
OVL7428	caggtgaccaccaagacacagc
OVL7429	CCCGTATCGTCTCCcgccaatcgcattcttgtcaaaaccgag
OVL7430	CCCGTATCGTCTCGTTAGgggaggtctcggatgtcagcatatc
OVL7431	ctggcaagataaaggtcctcctgac
OVL7432	gttgtcggtcaagttgctgacaatg
OVL7433	CCCGTATCGTCTCCcgccgcgaaatagattgactatcgaatcc
OVL7434	CCCGTATCGTCTCGTTAGgatgcttgtcaaagcctagctttcttg
OVL7435	ctccattctgttccctttagctcc
OVL7436	gcagtcgcccttaacccaaaaacagg
OVL7437	CCCGTATCGTCTCCcgccattcattggatggtatttttgatacagattg
OVL7438	CCCGTATCGTCTCGTTAGaatgaattagaaaggaaattatgctttatcc
OVL7439	gccccggagcatgactaaattcctg
OVL7440	ccaaatcacaagcactctctttccc
OVL7441	CCCGTATCGTCTCCcgcctctcaagcccatttgagcgagcttg
OVL7442	CCCGTATCGTCTCGTTAGgataatactcaatgaaaatcaaagtgcaaac
OVL7443	ctggtggaggcgtcatataatccccc
OVL7444	CCCGTATCGTCTCCcgccaagagtataggccatggcccctgcc
OVL7445	CCCGTATCGTCTCGTTAGaaatctctttaaaccatgtcagctttatc
OVL7446	ctatccaacaaactttgctaatggc
OVL7447	TATGCCCACCTGCCCTAcctcgtctcgcccttgaagaagaagg
OVL7448	TATGCCCACCTGCACTGgaggcggctcatcaggcggcggcggctc
OVL7449	TATGCCCACCTGCACTGaaCTAATTGAGAGAAGTTTCTATAGAATTTTTC
OVL7450	TATGCCCACCTGCAGCTAGttctctaaatgaagtggcca
OVL7451	ccgatacaacctaaaaacactcttc
OVL7462	CCTGTGACGTCTCGATCTAATTGAGAGAAGTTTCTATAGAATTTT
OVL7463	CCTGTGACGTCTCCAGATTCAGGAGGCAAATATGAAAC
OVL7479	CAGACTCCGTCTCCacCATaccttactccttgttttttttt
OVL7480	CAGACTCCGTCTCGTGgtattcacactagaagacttcg
OVL7481	CAGACTCCGTCTCGcctgagttgattgttacacgga
OVL7482	CAGACTCCGTCTCGcaggatccggatctggtggag
OVL7483	CAGACTCCGTCTCGTActattttatttttataacatcacctggat
OVL7484	CAGACTCCGTCTCGagTAACCCGGAGGAATTTTCA
OVL7499	CCGTCTACGTCTCCATTTGCCTCCTTAAAGATCTTAATTGTG
OVL7500	CCGTCTACGTCTCCTAACTCGAGAAAAAAAAACCGCGCCCCTG
OVL7521	taataaggccggccaataaa
OVL7570	CACGATCGTCTCGCATatttatatcataacaaatttgagcaataatt
OVL7571	CACGATCGTCTCGtATGAACAAAAATATAAAATATTCTCAAAACT
OVL7572	CACGATCGTCTCGgcTTATTTCCTCCCGTTAAATAATAGAT
OVL7573	CACGATCGTCTCGAAgcaagaaaaaataggtctgttag
OVL7574	TAACCCCGTCTCCtcgcctgatgagccTccgcc
OVL7575	TAACCCCGTCTCCgcgatttgggtgataatgagctaa
OVL7576	TAACCCCGTCTCCTAtcatcttctctttccatacttgt
OVL7577	TAACCCCGTCTCGgaTAACTCGAGAAAAAAAAACCGC
OVL7578	CTAGACCGTCTCGgtgcctgatgagccTccgcc
OVL7579	CTAGACCGTCTCCgcacattttcatttgatacagctgc
OVL7580	CTAGACCGTCTCCGTTAttaacgatttttgaaaaatggagg
OVL7581	CTAGACCGTCTCCTAACTCGAGAAAAAAAAACCGC
OVL7582	CGTCTACGTCTCGtgcgcctgatgagccTccgcc
OVL7583	CGTCTACGTCTCGcgcaaacaaacaagatttgatcg
OVL7584	CGTCTACGTCTCGGTTAttatttaacagcgtctttaagagc
OVL7585	CGTCTACGTCTCCTAACTCGAGAAAAAAAAACCGC
OVL7586	TACCCTCGTCTCGttgcctgatgagccTccgcc
OVL7587	TACCCTCGTCTCGgcaataaaagtagactaggacgtgg
OVL7588	TACCCTCGTCTCGGTTAttattcatcacgactatagtacagc
OVL7589	TACCCTCGTCTCCTAACTCGAGAAAAAAAAACCGC
OVL7616	CCCGTATCGTCTCCcgcccttcaacagaaggttcattggttgattttcc
OVL7617	CCCGTATCGTCTCGTTAGgataaagaaaggatagtttatgtctcttc
OVL7749	CATATTTACCTCCTTTGATTTA
OVL7755	gtctgtaaactcaatcgtttgcttgg
OVL7756	CCCGTATCGTCTCCcgcccttagctaattctctttctcgttctttc
OVL7757	CCCGTATCGTCTCGTTAGaagtcaggagaaccctgatttttctttac
OVL7758	Cagtcaagcagtagcgaaatatcc
OVL7759	CCCGTATCGTCTCCcgccgtttaatttgctgttgacatgttcagcg
OVL7760	CCCGTATCGTCTCGTTAGacaaactaaaattatgtgatacttcacataa
OVL7761	cggttataaacacgaatcagattccc
OVL7764	CCCGTATGGTCTCCcgcccttctggttcttcatacattgggccaactgg
OVL7765	CCCGTATGGTCTCGTTAGctccagtgcatccgacaggtccaac
OVL7766	CTAGACCGTCTCGgcctgatgagccTccgccAcctgagcc
OVL7767	CTAGACCGTCTCGTAACTCGAGAAAAAAAAACCGCGCCCCTG
OVL7768	CTAGACCGTCTCGAGGCagaaaaaaaacaattggagaggttttac
OVL7769	CTAGACCGTCTCGgttaTtaatttttagtaaaggttacagtgatttg
OVL7770	CTAGACCGTCTCGAGGCgcatttggagataatggaaatcgta
OVL7771	CTAGACCGTCTCGgttattatagattactgagggcaccaattg
OVL7772	CTAGACCGTCTCGAGGCaaccgttttaaaaaatcaaaatatgtcattattg
OVL7773	CTAGACCGTCTCGgttattatgaattccccactaattctatcacatc
OVL7774	CTAGACCGTCTCGAGGCaacatgaaaatcacacttatacctgaacg
OVL7775	CTAGACCGTCTCGgttattaggcttcctggtttccaatcaggg
OVL7776	CTAGACCGTCTCGAGGCtctaaaaatattgtacaattgaataattc
OVL7777	CTAGACCGTCTCGgttatcacctttgaagcaagtcaggaatcg
OVL7778	CTAGACCGTCTCGAGGCaacaaaccaacgattctgcgcctaatc
OVL7779	CTAGACCGTCTCGgttattatggttgtgctggttgaggattc
OVL7780	CTAGACCGTCTCGAGGCtcaaaagataagaaaaatgaggacaaagaaaccc
OVL7781	CTAGACCGTCTCGgttactagcgacgcgatgaacgctgatttg
OVL7782	CTAGACCGTCTCGAGGCaaaacaattcaaattgctattgatggtcctgc
OVL7783	CTAGACCGTCTCGgttattacattcttttttcagcttctgctttg
OVL7784	CTAGACCGTCTCGAGGCtcaaaagaacaaaaacgccaagcg
OVL7785	CTAGACCGTCTCGgttattaaatcgcattcttgtcaaaaccgag
OVL7786	CTAGACCGTCTCGAGGCaaattagataaattatttgagaaatttctttctc
OVL7787	CTAGACCGTCTCGgttattagcgaaatagattgactatcgaatccc
OVL7788	CTAGACCGTCTCGAGGCagtaaagaaaatcccttaagtcatcatgagc
OVL7790	CTAGACCGTCTCGAGGCagaaaatttaacagccattcgattccgattcggc
OVL7791	CTAGACCGTCTCGgttactaattcattggatggtatttttgatacag
OVL7792	CTAGACCGTCTCGAGGCgacaaaaaagaattatttgacgcgctgg
OVL7793	CTAGACCGTCTCGgttactactccctgtatagcaactcgtcac
OVL7794	CTAGACCGTCTCGAGGCaatggaaaaacagtaaagtcttcattggcc
OVL7795	CTAGACCGTCTCGgttactacttcgctccatctctcataaatac
OVL7796	CTAGACCGTCTCGAGGCgcaaatctaaatcgattcaaatttacattcggg
OVL7797	CTAGACCGTCTCGgttatcataaggaatcctcaatcttgctc
OVL7798	CTAGACCGTCTCGAGGCaagattagtaagaggcacttattaaattattcc
OVL7799	CTAGACCGTCTCGgttactacttcaacagaaggttcattgg
OVL7800	CTAGACCGTCTCGAGGCaagtggacaaaaagagtaatccgttatgcg
OVL7801	CTAGACCGTCTCGgttattagtctcctaaagttaatgtaatttttttaatg
OVL7802	CTAGACCGTCTCGAGGCtttcgtagaaataaattatttttttggaccacag
OVL7803	CTAGACCGTCTCGgttattacttagctaattctctttctcgttc
OVL7825	ATGATTCTCAGACATCTGGGAATTAGC
OVL7859	CTAGACGGTCTCGgcctgatgagccTccgccAcctgagcc
OVL7859	CTAGACGGTCTCGgcctgatgagccTccgccAcctgagcc
OVL7860	CTAGACGGTCTCGTAACTCGAGAAAAAAAAACCGCGCCCCTG
OVL7861	CTAGACGGTCTCGAGGCagacagttgaagcgagttggagtatttttattgc
OVL7862	CTAGACGGTCTCGgttattatagataatatttttcaaaaataaattgaaaaacag
OVL7863	CTAGACGGTCTCGAGGCaaacgttctctcgactctagagtcg
OVL7864	CTAGACGGTCTCGgttattatttaatttgttttaatacaacctttttccg
OVL7865	CTAGACGGTCTCGAGGCattaagattgaaaccgtattagatattttaaag
OVL7866	CTAGACGGTCTCGgttattataaataattttctgcgacggctgtatctcc
OVL7867	CTAGACGGTCTCGAGGCcaaaatcaattaaatgaattaaaacgaaaaatgctgg
OVL7868	CTAGACGGTCTCGgttattatcgtctcgcccttgaagaagaagg
OVL7869	CTAGACGGTCTCGAGGCtctaatggacaactaatttatttaatggttgc
OVL7870	CTAGACGGTCTCGgttattaaaaacgaatcgtttcacgtgttttctcatatg
OVL7871	CTAGACGGTCTCGAGGCgctagagaaggcttttttacaggtc
OVL7872	CTAGACGGTCTCGgttattattcgtcaaacatgcttccgatcaagcc
OVL7873	CTAGACGGTCTCGAGGCccaattacatcattagaaataaaggacaagac
OVL7874	CTAGACGGTCTCGgttactacttctggttcttcatacattggg
OVL7875	GTCATGCACCTGCGGATtggcctgatgagccTccgcc
OVL7876	GTCATGCACCTGCACACgccagaataaacaagaacaatggac
OVL7877	GTCATGCACCTGCACACTAtcaaagagtataggccatgg
OVL7878	GTCATGCACCTGCTGACgaTAACTCGAGAAAAAAAAACCGCG
OVL8084	GGAGTTGCGTCTCGgtATGAGCAATTTGATTAACGGAAAAA
OVL8085	GGAGTTGCGTCTCCATacttgtcatcccttctttct
OVL8086	GTCTAGCCGTCTCGtATGAGCAATTTGATTAACGGA
OVL8087	GTCTAGCCGTCTCGCATatttatattgtaataagaaaagtaaaaaaaaaca
OVL8088	GTTCCGTCGTCTCGgaATGAGCAATTTGATTAACGGA
OVL8089	GTTCCGTCGTCTCCATtcatcttgttttaccacctaataaa
OVL8093	ATCGCTCCGTCTCCGCtcatcttgttttaccacctaataaa
OVL8094	ATCGCTCCGTCTCGgaGCAATTTGATTAACGGAAAAATAC
OVL8095	ATCGCTCCGTCTCGtttgatcctttagctgcagct
OVL8096	ATCGCTCCGTCTCCcaaacaaaccaacgattctgc
OVL8099	TCCCGATCGTCTCGccTTTGTATAGTTCGTCCATGCC
OVL8100	TCCCGATCGTCTCCAAggatccggatctggtggag
OVL8183	CTAGACCGTCTCGAGGCagtgaaaagtcaagagaagaagagaaattaagc
OVL8184	CTAGACCGTCTCGgttattagtttaatttgctgttgacatgttcagcg
OVL8185	CTAGACCGTCTCGAGGCgtagtatttacaggttcaactgttgaagaagc
OVL8186	CTAGACCGTCTCGgttattattctgtatctacaacaacatagcgatttggc
OVL8187	CTAGACCGTCTCGAGGCgatacgattgaaaatctcattattgcgattgtg
OVL8188	CTAGACCGTCTCGgttattatttttcgtcaataacgattcttac
OVL8189	ccagcccaagtggatattgaagcg
OVL8190	CCCGTATCGTCTCCcgccttctgtatctacaacaacatagcgatttggc
OVL8191	CCCGTATCGTCTCGTTAGgtaaaatcaggtttatcctgattttttgctag
OVL8192	cacttcatggttcacaccatgggg
OVL8193	CCCGTATCGTCTCCcgcctttttcgtcaataacgattcttacttttttgtattcag
OVL8194	CCCGTATCGTCTCGTTAGgaagggcgggacggatgtctcgc
OVL8195	ccacactcgtcaatcagcctcatc
OVL8199	ccgatatgaaaacaattcaaattgctattgatgg
OVL8252	gcaatgttcaataggatgttcccatg
OVL8252	gcaatgttcaataggatgttcccatg
OVL8253	CCATGTGCGTCTCCTaagtttttcctccttgttgataa
OVL8254	CCATGTGCGTCTCCcttATGAGCAATTTGATTAACGGA
OVL8304	AGTGACCGTCTCGctCATATTTGCCTCCTTAAAGATCTTAATTG
OVL8305	AGTGACCGTCTCCTGagaaaaaaaacaattggagaggtTTTACG
OVL8306	AGTGACCGTCTCCGTTAttattataggatttcttcgaatagacgG
OVL8307	AGTGACCGTCTCGTAACTCGAGAAAAAAAAACCGCGCC
OVL8308	CGTATGCGTCTCCgcCATATTTGCCTCCTTAAAGATCTTAATTG
OVL8309	CGTATGCGTCTCGTGgctagagaaggcttttttacaGGTC
OVL8310	CGTATGCGTCTCGccttcgtcaaacatgcttccGATC
OVL8311	CAGTAGCACCTGCGAAGttCATATTTGCCTCCTTAAAGATCTTAATTG
OVL8312	CAGTAGCACCTGCCAGATGaagtggacaaaaagagtaatccg
OVL8313	CAGTAGCACCTGCCAGAccgtctcctaaagttaatgtaatttttttaatgtccttg
OVL8314	CAGTAGCACCTGCCTAGacggcggctcatcaggcggc
OVL8315	CGTATGCGTCTCGaaggcggctcatcaggcggcGGCGGCT
OVL8318	GGTGTTAAATTGACTGAAAAAG
OVL8321	GCTCAAACATTTTCTAAGATTAC
OVL8337	CCCGTATCGTCTCCcgccaggagtagctgaagttgttttaggtttgtagattg
OVL8338	CCCGTATCGTCTCGTTAGaagcagatggataatcaaaatgagtaatcaatctttg
OVL8339	gcacagaaagggttaaaaatggctac
OVL8340	CCCGTATCGTCTCCcgccaaaatctgagttatctaaaatttgtttaccaaaaac
OVL8341	CCCGTATCGTCTCGTTAGgtagttatttgagatgtgcaatttttggataatcg
OVL8342	gaggctagacccggtcgtatcaatc
OVL8343	CTAGACCGTCTCGAGGCatccaaatcggcaagatttttgccg
OVL8344	CTAGACCGTCTCGgttattaaggagtagctgaagttgttttaggtttgtag
OVL8345	CTAGACCGTCTCGAGGCgcaagtattattttttcagcgaaagatatttttga
OVL8346	CTAGACCGTCTCGgttattaaaaatctgagttatctaaaatttgtttaccaaaaac
OVL8408	GTTAGCCGTCTCCgcCATATTTGCCTCCTTAAAGATCTTAATTG
OVL8409	GTTAGCCGTCTCGTGgcaaaagaaccgtggcaaGAAG
OVL8410	GTTAGCCGTCTCGccttttatttttataacatcacctggattAGC
OVL8411	GTTAGCCGTCTCGaaggcggctcatcaggcggcGGCGGCT
OVL8412	CTAGACCGTCTCGAGGCgcaaaagaaccgtggcaagaagata
OVL8413	CTAGACCGTCTCGgttactattttatttttataacatcacctggattagcaa
OVL8466	GGTCATGCGTCTCCGTTAtttttttttacttttcttattacaatataaatatga
OVL8467	GGTCATGCGTCTCGTAACCCGGAGGAATTTTCA
OVL8722	TCGATCGCGTCTCGCATTAATTTTCCTCCTTATTTATTTAGATCCT
OVL8723	TCGATCGCGTCTCGAATGAACAAAAATATAAAATATTCTCAAAACT
OVL8724	TCGATCGCGTCTCGTActaTTTCCTCCCGTTAAATAATAGA
OVL8725	TCGATCGCGTCTCGagTAAGGATCCCTCCAGTAACT
OVL8726	GTCTTCCCGTCTCCAGcaaggagtaaggtatggca
OVL8727	GTCTTCCCGTCTCCtgCTATTTCCTCCCGTTAAATAATAGA
OVL8730	ACCAAGCCGTCTCGATtcatcttgttttaccacctaataaa
OVL8731	ACCAAGCCGTCTCCgaATGGCTAAAATGAGAATATCACC
OVL8732	ACCAAGCCGTCTCCtgCTAAAACAATTCATCCAGTAAAATATAATATT
OVL8733	ACCAAGCCGTCTCGAGcatttatcatccagatttttctgg
OVL8734	ATGACCGCGTCTCGCATatttatatcataacaaatttgagcaataatt
OVL8735	ATGACCGCGTCTCGtATGGCTAAAATGAGAATATCACC
OVL8736	ATGACCGCGTCTCGgcCTAAAACAATTCATCCAGTAAAATATAATATT
OVL8737	ATGACCGCGTCTCGAGgcaagaaaaaataggtctgttag
OVL8833	TCTGAGCCGTCTCGATaccttactccttgCTATTTCC
OVL8834	TCTGAGCCGTCTCGgtATGGTATCAAAAGGCGAAGCAGTAATCAAAGAATTC
OVL8871	TTGAGCCGTCTCCTACCTTACTCCTTGTTTTTTTTTACTTTTCTTATTAC
OVL8872	TTGAGCCGTCTCCGGTATGGCTAAAATGAGAATATCACCGG
OVL8873	TTGAGCCGTCTCCCTCTAAAACAATTCATCCAGTAAAATATAATATT
OVL8874	TTGAGCCGTCTCGAGAGGAGCCGATATGAAAACAATTC
OVL9148	TAAATCAAAGGAGGTAAATATGGTCTCTAAAGGTGAAGAAG
OVL9151	AGCTTTAGCTGCAGCTTCTC
OVL9152	GAGAAGCTGCAGCTAAAGCTatgagtaaaaaaccatggg
OVL9153	TTTATTGGCCGGCCTTAttattgaacgttaaccacatc
OVL9235	TCTACGCGTCTCCactccttgtttttttttacttttcttattac
OVL9236	TCTACGCGTCTCGgagtaaggtatgaactttaataaaattgatttagacaattgg
OVL9237	TCTACGCGTCTCGAGCCAGTCATTAGgcctatctgac
OVL9238	TCTACGCGTCTCGGGCTTTTATAAaaaataaaataggagccgatatgaaaac
OVL9243	CTTACCCGTCTCCtaagtttttcctccttgttgataatcc
OVL9244	CTTACCCGTCTCCcttatgaactttaataaaattgatttagacaattgg
OVL9245	CTTACCCGTCTCCgtttaTTATAAAAGCCAGTCATTAGgcctatcgac
OVL9246	CTTACCCGTCTCGaaacaaactaaaattatgtgatacttcac
OVL9257	CTTCAATGCACTATACATCTAATACTC
OVL9433	AGTCTCCGTCTCCattcatcttgttttaccacctaataaatgttc
OVL9434	AGTCTCCGTCTCGgaatgaactttaataaaattgatttagacaattgg
OVL9434	AGTCTCCGTCTCGgaatgaactttaataaaattgatttagacaattgg
OVL9436	AGTCTCCGTCTCCAAcatttatcatccagatttttctgggtg
OVL9437	ACCCAACGTCTCCATtcatcttgttttaccacctaataaatg
OVL9438	ACCCAACGTCTCCgaATGAACCCGGAATCGGTCCGC
OVL9439	ACCCAACGTCTCCtgTTAGCTTTTACGACGCGC
OVL9440	ACCCAACGTCTCGAAcatttatcatccagatttttctgggtg
OVL9445	ATCCCTCGTCTCGATacttgtcatcccttctttctagtgtc
OVL9446	ATCCCTCGTCTCCgtATGAACCCGGAATCGGTCCGC
OVL9447	ATCCCTCGTCTCCTTAGCTTTTACGACGCGC
OVL9448	ATCCCTCGTCTCGCTAAtaaaaattaaggaaaaacgaatgaaaaaagaac
CS121	GCTTTCTTGAGGCAATTCACTTGGTGC
KB634	GGCACCGTCTTCGTAGACATACTCTGAG
KB633	TGATGAGAAGGTCTGTGGTCGATGCC
KB638	AGAAAGTAAGTTCTTCTATTTTATTTTTATAACATCACCTGGATTAGCAAACCAAGATCC
KB637	TCCAGGTGATGTTATAAAAATAAAATAGAAGAACTTACTTTCTCATAAACCAGTTGCTGC
KB645	TTGGAAGATAGAGAGGAAGCGATGTAATGGCAAAAGAACCGTGGCAAGAAGATATTTATG
KB646	ATAAATATCTTCTTGCCACGGTTCTTTTGCCATTACATCGCTTCCTCTCTATCTTCCAAG
TT657	CGCCCCAAGTTCATCACCAATGACATCAAC
TT1650	TACTGTAGAAAAGAGGAAGGAAATAATAAATGAAGATTATCAACATTGGAGTTTTAGCTC
TT1651	AACTCCAATGTTGATAATCTTCATTTATTATTTCCTTCCTCTTTTCTACAGTATTTAAAG
